# Low-affinity binding motif in microtubule plus-end condensates specializes microtubule function

**DOI:** 10.64898/2026.06.15.732316

**Authors:** Madhurima Choudhury, Federico Uliana, Tarik Grubić, Mateusz P. Czub, Ana-Maria Farcas, Michel O. Steinmetz, Yves Barral

## Abstract

The microtubule plus-end tracking proteins (+TIPs) CLIP-170/Bik1 and EB/Bim1 form a condensate, the +TIP body, at the plus-end of most microtubules in vivo. Remarkably, however, these +TIP bodies typically impart different dynamics and interaction profiles to distinct microtubules, according to their cellular function. The molecular mechanisms underlying the functional versatility of the +TIP body are unknown. Here, we show that the +TIP Kar9 utilizes repeats of a lysine-aspartate-lysine (KDK)-centered short linear motif (SLiM) to interact with Bik1 on a restricted subset of cytoplasmic microtubules during yeast mitosis. Furthermore, these multivalent Kar9-Bik1 interactions tune the material behavior of the +TIP body to specify proper microtubule function. Indicating that KDK serves as generic Bik1-interaction motif, similar motifs are also present in Kip2, where they mediate Bik1-dependent recruitment of Kip2 to the +TIP body. Together, our study provides insights into how low-affinity Bik1 interactors diversify microtubule function by locally specializing the content and behavior of +TIP bodies.
