## Supplementary table 2 for "Low-affinity binding motif in microtubule plus-end condensates specializes microtubule function"

### Sheet: Sheet1
Yeast Strains
Strain Identifier (YYB)	Background	Mating type	Genotype
18955, 16692	S. cerevisiae S288C	a	CFP-Tub1:Trp1 kar9::Kar9-wt-NeonGreen:NatNT ura3-52 his3Δ200 leu2 lys2-801 Ade2+
17762, 17762.2, 17762.3	S. cerevisiae S288C	a	CFP-Tub1:Trp1 kar9::Kar9 -a562Da-mNG:NatMX ura3-52 his3Δ200 leu2 lys2-801 Ade2+
17763, 17763.2, 17763.3	S. cerevisiae S288C	a	CFP-Tub1:Trp1 His3::Kar9 -a578Da-mNG:NatMX ura3-52 his3Δ200 leu2 lys2-801 Ade2+
16104, 19119	S. cerevisiae S288C	a	CFP-Tub1:Trp1 kar9::Kar9-wt-NeonGreen:NatNT bik1::hyg ura3-52 his3Δ200 leu2 lys2-801 Ade2+
17826	S. cerevisiae S288C	a	bik1::Hyg CFP-Tub1:Trp kar9::Kar9 -a562Da-mNG:NatMX ura3-52 his3Δ200 leu2 lys2-801 Ade2+
17824	S. cerevisiae S288C	a	CFP-Tub1::Trp1 bik1::Hyg kar9::Kar9-a578Da-mNG:NatMX ura3-52 his3Δ200 leu2 lys2-801 Ade2+
17721, 18876, 18876.2	S. cerevisiae S288C	a	CFP-Tub1:Trp1 His3::Kar9-a562Da-a578Da-mNG:NatMX ura3-52 his3Δ200 leu2 lys2-801 Ade2+
15741	S. cerevisiae S288C	a	CFP-Tub1:Trp1 kar9::Kar9-R237A-N241A-F292A-L347A-Y366A-R367A-SRIP-mNeongreen:NatMX ura3-52 leu2 lys2-801 Ade2+
17723, 17724	S. cerevisiae S288C	a	CFP-Tub1:Trp1 His3::Kar9-R237A-N241A-F292A-L347A-Y366A-R367A-a562Da-a578Da-mNG:NatMX ura3-52 his3Δ200 leu2 lys2-801 Ade2+
17765, 18879, 18879.1	S. cerevisiae S288C	a	CFP-Tub1:Trp1 His3::Kar9-a562Da-a578Da-mNG:NatMX bik1::hyg ura3-52 his3Δ200 leu2 lys2-801 Ade2+
15745	S. cerevisiae S288C	a	CFP-Tub1::Trp1 kar9::Kar9-R237A-N241A-F292A-L347A-Y366A-R367A-SRIP-mNeongreen:NatMX bik1::NatMX ura3-52 his3Δ200 leu2 LYS+ trp1Δ63 Ade2+
18870, 19016	S. cerevisiae S288C	a	CFP-Tub1:Trp1 His3::Kar9-R237A-N241A-F292A-L347A-Y366A-R367A-a562Da-a578Da-mNG:NatMX bik1::hyg ura3-52 his3Δ200 leu2 lys2-801 Ade2+
19549, 19550, 19550.2	S. cerevisiae S288C	a	CFP-Tub1:Trp1 bik1P-loxP-NeonGreen-HL-Bik1 ura3-52 his3Δ200 leu2 lys2-801 Ade2+
19551, 19552	S. cerevisiae S288C	a	CFP-Tub1:Trp1 bik1P-loxP-NeonGreen-HL-Bik1 kar9::HIS3 ura3-52 his3Δ200 leu2 lys2-801 Ade2+
16101	S. cerevisiae S288C	a	CFP-Tub1:Trp1 kar9::Kar9-wt-NeonGreen:NatNT dyn1::hyg ura3-52 his3Δ200 leu2 lys2-801 Ade2+
16102	S. cerevisiae S288C	alpha	CFP-Tub1:Trp1 kar9::Kar9-wt-NeonGreen:NatNT dyn1::hyg ura3-52 his3Δ200 leu2 lys2-801 Ade2+
18899, 18899.1	S. cerevisiae S288C	a	CFP-Tub1:Trp1 dyn1::hyg kar9::Kar9-R237A-N241A-F292A-L347A-Y366A-R367A-neongreen:NAT ura3-52 his3Δ200 leu2 lys2-801 Ade2+
18877, 18877.1	S. cerevisiae S288C	a	CFP-Tub1:Trp1 His3::Kar9-a562Da-a578Da-mNG:NatMX dyn1::hyg ura3-52 his3Δ200 leu2 lys2-801 Ade2+
18901, 18901.1	S. cerevisiae S288C	a	Dynein::HphNT1 CFP-Tub1:Trp1 His3::Kar9 -R237A-N241A-F292A-L347A-Y366A-R367A-a562Da-a578Da-mNG:NatMX ura3-52 his3Δ200 leu2 lys2-801 Ade2+
15100	S. cerevisiae S288C	a	kip2::Kip2-wt-3xsfGFP-KanMX SPC42-mCherry::NatMX ura3-52 his3Δ200 leu2 lys2-801 trp1Δ63 Ade2+
15109	S. cerevisiae S288C	a	Kip2-wt-3xsfGFP-KanMX4 SPC42-mCherry::NatMX bik1::hphNT1 ura3-52 his3Δ200 leu2 lys2-801 trp1Δ63 Ade2+
19134	S. cerevisiae S288C	a	hphNT1::Kip2-A670DA-A684DA-3xsGFP:KanMX SPC42-mCherry::NatMX ura3-52 his3Δ200 leu2 lys2-801 trp1Δ63 Ade2+
15472	S. cerevisiae S288C	a	kip2::Kip2(510-706)-3xsfGFP:KanMX Spc42-mCherry-NAT ura3-52 his3Δ200 leu2 lys2-801 trp1Δ63 Ade2+
19925	S. cerevisiae S288C	alpha	kip2::kip2-NMD(510-706)-670aDa-684aDa-3xsfGFP:KANMX SPC42-mCherry::NatMX his3Δ200 ura3-52 leu2 lys2-801 trp1Δ63 Ade2+
19926	S. cerevisiae S288C	a	kip2::kip2-NMD(510-706)-670aDa-684aDa-3xsfGFP:KANMX SPC42-mCherry::NatMX his3Δ200 ura3-52 leu2 lys2-801 trp1Δ63 Ade2+
Bacterial Strains
Strain Identifier (pYB)	Background (E. coli)	Genotype
2561	BL21(RIL)	pACEMBL(A)-H6-TEV-mNeongreen AmpR
2540	BL21(RIL)	pACEMBL(A)-H6-TEV-Fragment 1-mNeongreen AmpR
2593	BL21(RIL)	pACEMBL(A)-H6-TEV-Fragment 2-mNeongreen AmpR
2576	BL21(RIL)	pACEMBL(A)-H6-TEV-Fragment 3-mNeongreen AmpR
2589	BL21(RIL)	pACEMBL(A)-H6-TEV-Fragment 4-mNeongreen AmpR
2587	BL21(RIL)	pACEMBL(A)-H6-TEV-Fragment 5-mNeongreen AmpR
2591	BL21(RIL)	pACEMBL(A)-H6-TEV-Fragment 6-mNeongreen AmpR
2611	BL21(RIL)	pACEMBL(A)-H6-TEV-Fragment 6.1-mNeongreen AmpR
2637	BL21(RIL)	pACEMBL(A)-H6-TEV-Fragment 6.1aDa-mNeongreen AmpR
2636	BL21(RIL)	pACEMBL(A)-H6-TEV-Fragment 6.1 dDd-mNeongreen AmpR
4010	DH5α	pACEMBL(A)-H6-TEV-Fragment 6.2-mNeongreen AmpR
2595	BL21(RIL)	pACEMBL(A)-H6-TEV-Fragment 7-mNeongreen AmpR
2623	BL21(RIL)	pACEMBL(A)-H6-TEV-Fragment 8-mNeongreen AmpR
2578	BL21(RIL)	pACEMBL(A)-H6-TEV-Fragment 9-mNeongreen AmpR
2680	BL21(RIL)	pACEMBL(A)-H6-TEV-Fragment 1a-mNeongreen AmpR
2681	BL21(RIL)	pACEMBL(A)-H6-TEV-Fragment 1b-mNeongreen AmpR
2682	BL21(RIL)	pACEMBL(A)-H6-TEV-Fragment 1c-mNeongreen AmpR
3998	BL21(RIL)	pACEMBL(A)-H6-TEV-Fragment 1d-mNeongreen AmpR
2660	BL21(RIL)	pACEMBL(A)-H6-TEV-Kip2 tail -mNeongreen AmpR
3985	BL21(RIL)	pACEMBL(A)-H6-TEV-Kip2 tail 670aDa-684aDa -mNeongreen AmpR
2514	BL21(RIPL)	pACEMBL(A)-H6-TEV-coKar9wt-fl AmpR
2508	DH5α	pET28a-H6-TCS-Bik1 KanR
2511	DH5α	pET3d-H6-Bim1 AmpR
